# Temperature adaptation of yeast phospholipid molecular species at the acyl chain positional level

**DOI:** 10.1101/2024.04.04.588069

**Authors:** Celine Kelso, Alan T. Maccarone, Anton I.P.M. de Kroon, Todd W. Mitchell, Mike F. Renne

## Abstract

The budding yeast *Saccharomyces cerevisiae* is a poikilothermic organism and adapts its lipid composition to the environmental temperature to maintain membrane physical properties. Studies addressing temperature-dependent adaptation of the lipidome in yeast have described changes in the phospholipid composition at the level of sum composition (*e.g.* PC 32:1) and molecular composition (e.g. PC 16:0_16:1). However, to date, there is no information at the level of positional isomers (*e.g.* PC 16:0/16:1 *versus* PC 16:1/16:0). In this study, combined Collision- and Ozone-Induced Dissociation (CID/OzID) mass spectrometry was deployed to investigate homeoviscous adaptation of PC, PE, and PS *sn*-molecular species composition. We determined the main species to be 16:1/16:1, 16:0/16:1, 16:1/18:1, 16:0/18:1, and 18:0/16:1. In general, at higher culture temperature, the *sn*-1 position is increased in saturated acyl chains, whereas the *sn*-2 position mainly is increased in acyl chain length. PC mainly increases in 16:0/16:1 and 16:0/18:1, at the expense of 16:1/16:1, whereas PS and PE increase in 16:1/18:1, at the expense of 16:1/16:1 and 16:0/16:1. Our data suggest distinct adaptation mechanisms of the *sn*-1 and *sn*-2 acyl chains, and different manners of *sn*-molecular species adaptation between PC and PE/PS.
