## Supplementary material for "Temperature adaptation of yeast phospholipid molecular species at the acyl chain positional level": Table S1

### Sheet: Sheet1
Table S1 - total acyl chain composition determined as fatty acid methyl esters by GC-FID.
	T=23°C		T=30°C		T=37°C
	mean	SD	mean	SD	mean	SD
C14:0	0.0256667	0.00208167	0.017	0.00556776	0.007	0.00173205
C14:1	0.00566667	0.0011547	0.00266667	0.0011547	0.00166667	0.00152753
C16:0	0.216667	0.0120139	0.229333	0.00305505	0.270667	0.00321455
C16:1	0.496667	0.0172143	0.444333	0.0118462	0.332	0.0121244
C18:0	0.0463333	0.00404145	0.0596667	0.00416333	0.095	0.0052915
C18:1	0.209667	0.00702377	0.247333	0.0141539	0.293333	0.0064291
