## Supplementary material for "Temperature adaptation of yeast phospholipid molecular species at the acyl chain positional level": Table S2

### Sheet: Sheet1
Table S2 - Sum Species composition of PC, PE, and PS as determined by ESI-MS/MS.
	T=23°C		T=30°C		T=37°C
	mean	SD	mean	SD	mean	SD
PC 28:1	0.00753503	0.00335098	0.00776448	0.00167247	0.00316223	0.0023529
PC 28:0	0.00686805	0.00210175	0.00741608	0.000867063	0.00651669	0.00112771
PC 30:2	0.00758414	0.00118877	0.00399254	0.000436566	0	0
PC 30:1	0.0415075	0.00224484	0.0307358	0.00686526	0.0129954	0.000528184
PC 30:0	0.00439416	0.000130852	0.00714403	0.000652081	0.00524228	0.000920628
PC 32:2	0.338439	0.0256326	0.28024	0.00985331	0.137777	0.00898621
PC 32:1	0.243881	0.0184955	0.277262	0.00611871	0.307022	0.00408151
PC 32:0	0.00223145	0.00120581	0.00624025	0.000391549	0.0109647	0.00165254
PC 34:2	0.20289	0.011057	0.196737	0.00424139	0.202043	0.00765976
PC 34:1	0.109829	0.012436	0.139184	0.00369441	0.240866	0.00531651
PC 34:0	0.00214228	0.000722133	0.00386022	0.00125031	0.00677638	0.00212141
PC 36:2	0.0138842	0.000665256	0.0174315	0.00162797	0.0250963	0.00174993
PC 36:1	0.0118394	0.0012585	0.0150898	0.000489443	0.0371628	0.00108408
PC 36:0	0.00697525	0.00106219	0.00690097	0.000779507	0.00437462	0.00209804
PE 28:1	0.0101303	0.00159844	0.00854099	0.00417236	0.00737134	0.00184152
PE 28:0	0.00790145	0.00149906	0.00611046	0.00266952	0	0
PE 30:2	0.0027009	0.00256801	0.00266661	0.00231136	0	0
PE 30:1	0.0247071	0.00176592	0.0198157	0.00127977	0.00451699	0.00448724
PE 30:0	0.000792535	0.00137271	0.00107971	0.00198977	0	0
PE 32:2	0.276323	0.00540984	0.303824	0.0037649	0.212439	0.00921816
PE 32:1	0.226683	0.0170867	0.161772	0.0155651	0.127475	0.00873009
PE 32:0	0.00138473	0.00122339	0.00310034	0.00208482	0.00632819	0.00273532
PE 34:2	0.251879	0.0132253	0.325981	0.0151	0.456338	0.0224299
PE 34:1	0.178907	0.0152639	0.149776	0.00766651	0.157504	0.017903
PE 34:0	0.00258569	0.000858556	0.00135618	0.00356782	-0.00250458	0.00584927
PE 36:2	0.0114184	0.00334299	0.0116821	0.00422342	0.0205441	0.00136711
PE 36:1	0.00635236	0.00355314	0.00480775	0.00200801	0.00894141	0.00225438
PS 28:1	0.00242767	0.00420485	0	0	0.00646807	0.0061391
PS 28:0	0.010873	0.00953431	0.0242327	0.0218644	0.0159319	0.00258808
PS 30:2	0.00364151	0.00630728	0	0	0	0
PS 30:1	0.0198803	0.00206709	0.0202118	0.0120941	0.00285196	0.00493974
PS 30:0	0.00422043	0.00485498	0.00345249	0.00889312	0	0
PS 32:2	0.095471	0.0179684	0.080604	0.012792	0.0845063	0.0394973
PS 32:1	0.19744	0.035852	0.186947	0.0476475	0.124881	0.00876296
PS 32:0	0.013327	0.00301557	0.012415	0.00598242	0.0126463	0.00734218
PS 34:2	0.223493	0.036326	0.317716	0.0350298	0.432662	0.0170707
PS 34:1	0.401989	0.0551479	0.345676	0.0288514	0.320429	0.0430165
PS 34:0	0.0144973	0.00456733	0.00606207	0.0076652	0.00208053	0.00360359
PS 36:2	0.00493789	0.00855268	0.00294228	0.00509617	0.00159774	0.00276737
PS 36:1	0.00859719	0.00914596	0	0	0	0
