## Supplementary material for "Temperature adaptation of yeast phospholipid molecular species at the acyl chain positional level": Table S3

### Sheet: Sheet1
Table S3 - sn-regioisomer composition per sum species of PC (Table S3), PE (Table S4), and PS (Table S5) as determined by CID/CID-OzID FT-MSn.
		T=23°C		T=30°C		T=37°C
		mean	SD	mean	SD	mean	SD
PC 28:1
	PC 16:1/12:0	0.807753	0.00833364	0.814318	0.00480167	0.875249	0.00114402
	PC 12:0/16:1	0.0834855	0.00425201	0.0943829	0.00195281	0.0647796	0.00140993
	PC 10:0/18:1	0.0355122	0.00160745	0.0394601	0.00153555	0.0412908	0.000839
	PC 18:1/10:0	0.0380039	0.000305102	0.0286007	0.00366742	0.018681	0.000883263
	PC 14:0/14:1	0.0352453	0.00238229	0.0232386	0.00121348	0	0
PC 28:0
	PC 18:0/10:0	0.0904241	0.00116311	0.0618703	0.00215103	0.0431872	0.00124837
	PC 12:0/16:0	0.0193482	0.00102307	0.0212336	0.000987	0.0188131	0.00162642
	PC 16:0/12:0	0.857325	0.00351924	0.88394	0.00294778	0.923741	0.00312951
	PC 14:0/14:0	0.0329023	0.00192586	0.0329559	0.00114526	0.0142591	0.000410323
PC 30:2
	PC 14:1/16:1	0.226785	0.00473675	0.241665	0.00323593	0.190153	0.0116528
	PC 16:1/14:1	0.773215	0.00473675	0.758335	0.00323593	0.809847	0.0116528
PC 30:1
	PC 14:0/16:1	0.548658	0.00294439	0.530656	0.00314197	0.462437	0.00200585
	PC 16:0/14:1	0.138848	0.00369121	0.124507	0.00156037	0.0978616	0.0029661
	PC 16:1/14:0	0.274303	0.00446481	0.299251	0.00202493	0.354218	0.00141643
	PC 12:0/18:1	0.00836021	0.000155623	0.0105876	0.000185746	0.0190316	0.000484431
	PC 18:1/12:0	0.0213903	0.000788044	0.027165	0.00138271	0.0613329	0.00266241
	PC 14:1/16:0	0.00844073	0.000433937	0.00783409	0.000275706	0.00511928	0.000341432
PC 30:0
	PC 14:0/16:0	0.163436	0.00800643	0.130108	0.000977682	0.0837627	0.00159841
	PC 16:0/14:0	0.702165	0.0138762	0.744849	0.00343268	0.768411	0.00314755
	PC 18:0/12:0	0.134398	0.00636321	0.125043	0.00339174	0.147826	0.00209738
PC 32:2
	PC 14:1/18:1	0.00157405	2.6969e-05	0.00145545	7.95843e-05	0.000702652	4.88804e-05
	PC 16:1/16:1	0.997066	2.85099e-05	0.997349	0.000109787	0.998973	0.000238478
	PC 18:1/14:1	0.00136001	5.48079e-06	0.00119552	4.76591e-05	0.000324192	0.000283304
PC 32:1
	PC 14:0/18:1	0.0310592	0.00199346	0.0256154	5.30402e-05	0.0141626	0.000300402
	PC 16:0/16:1	0.769452	0.012001	0.76545	0.0023664	0.855481	0.00157966
	PC 16:1/16:0	0.190767	0.0100774	0.201341	0.00235819	0.12651	0.00143382
	PC 18:1/14:0	0.00468228	0.00025935	0.00462485	0.000158843	0.00283119	6.12306e-05
	PC 18:0/14:1	0.00404012	0.000104969	0.0029685	0.000136187	0.00101531	2.01964e-05
PC 32:0
	PC 16:0/16:0	0.92324	0.00156914	0.928412	0.0023094	0.952864	0.0009343
	PC 14:0/18:0	0.0304244	0.0024343	0.023574	0.000616833	0.0115795	0.00092587
	PC 18:0/14:0	0.0463354	0.00389408	0.0480136	0.00169867	0.0355562	5.69409e-05
PC 34:2
	PC 16:1/18:1	0.837097	0.00679886	0.82672	0.00230022	0.850129	0.00475379
	PC 18:1/16:1	0.162903	0.00679886	0.17328	0.00230022	0.149871	0.00475379
PC 34:1
	PC 16:0/18:1	0.473425	0.0109594	0.505055	0.00643602	0.582972	0.00503705
	PC 16:1/18:0	0.113684	0.00744767	0.112439	0.0023366	0.0577362	0.000314591
	PC 18:0/16:1	0.369438	0.0185336	0.330701	0.00954064	0.31679	0.00587899
	PC 18:1/16:0	0.0434523	0.000358501	0.0518059	0.000927665	0.0425018	0.000658273
PC 34:0
	PC 16:0/18:0	0.589532	0.0193465	0.606054	0.0185975	0.601492	0.00314136
	PC 18:0/16:0	0.410468	0.0193465	0.393946	0.0185975	0.398508	0.00314136
PC 36:2
	PC 18:1/18:1	0.931694	0.0014286	0.932615	0.00291153	0.974339	0.0120194
	PC 16:1/20:1	0.0115792	0.000519448	0.00845755	0.000836885	0.00275739	0.00127682
	PC 20:1/16:1	0.0567265	0.00188212	0.0589272	0.00218805	0.0229036	0.0107504
PC 36:1
	PC 18:0/18:1	0.83532	0.00591771	0.852223	0.000754812	0.897717	0.00077988
	PC 18:1/18:0	0.103698	0.00236919	0.112079	0.00187978	0.081761	0.00111782
	PC 20:0/16:1	0.060982	0.00723161	0.0356975	0.00143418	0.0205219	0.00036731
PC 36:0
	PC 18:0/18:0	1	0	1	0	1	0
