## Supplementary material for "Temperature adaptation of yeast phospholipid molecular species at the acyl chain positional level": Table S4

### Sheet: Sheet1
Table S4 - sn-regioisomer composition per sum species of PC (Table S3), PE (Table S4), and PS (Table S5) as determined by CID/CID-OzID FT-MSn.
		T=23°C		T=30°C		T=37°C
		mean	SD	mean	SD	mean	SD
PE 28:1
	PE 16:1/12:0	0.92125	0.00494922	0.958688	0.0292559	1	0
	PE 12:0/16:1	0.0343498	0.000991757	0.0240296	0.0168836	0	0
	PE 10:0/18:1	0.0247891	0.00375204	0.0172823	0.0123827	0	0
	PE 18:1/10:0	0.0196109	0.0017553	0	0	0	0
PE 28:0
	PE 16:0/12:0	1	0	1	0	1	0
PE 30:2
	PE 14:1/16:1	0.135904	0.00768062	0.142529	0.00906834	0	0
	PE 16:1/14:1	0.864096	0.00768062	0.857471	0.00906834	0	0
PE 30:1
	PE 14:0/16:1	0.645351	0.00919878	0.582771	0.00696502	0.38838	0.00513774
	PE 16:0/14:1	0.115193	0.00312854	0.0849447	0.00170484	0	0
	PE 16:1/14:0	0.216296	0.0118959	0.302788	0.00695691	0.61162	0.00513774
	PE 18:1/12:0	0.0231601	0.00145374	0.0294967	0.00137652	0	0
PE 30:0
	PE 14:0/16:0	0.152086	0.13171	0.177844	0.0167229	0	0
	PE 16:0/14:0	0.847914	0.13171	0.822156	0.0167229	1	0
PE 32:2
	PE 14:1/18:1	0.000547782	0.000476406	0	0	0	0
	PE 16:1/16:1	0.999452	0.000476406	1	0	1	0
PE 32:1
	PE 14:0/18:1	0.0625014	0.00301894	0.0518074	0.000930755	0.0237644	0.000698276
	PE 16:0/16:1	0.81781	0.00136143	0.78121	0.00409494	0.806984	0.00222229
	PE 16:1/16:0	0.115497	0.00157376	0.163068	0.00414492	0.169252	0.002615
	PE 18:1/14:0	0.00419233	0.000121293	0.00391504	6.6662e-05	0	0
PE 32:0
	PE 16:0/16:0	1	0	1	0	1	0
PE 34:2
	PE 16:1/18:1	0.913656	0.00165368	0.914596	0.00103801	0.845153	0.163574
	PE 18:1/16:1	0.0863438	0.00165368	0.0854042	0.00103801	0.154847	0.163574
PE 34:1
	PE 16:1/18:0	0.0387808	0.0133624	0.0676059	0.0013198	0.0757378	0.00245426
	PE 16:0/18:1	0.85858	0.0146574	0.839766	0.017323	0.837149	0.0028429
	PE 18:0/16:1	0.0489929	0.00153693	0.0461083	0.000919942	0.0329862	0.0022366
	PE 18:1/16:0	0.053646	0.000644858	0.0465197	0.0156733	0.0541272	0.00199937
PE 34:0
	PE 16:0/18:0	0.966165	0.0586032	1	0	1	0
	PE 18:0/16:0	0.0338346	0.0586032	0	0	0	0
PE 36:2
	PE 18:1/18:1	1	0	1	0	1	0
PE 36:1
	PE 18:0/18:1	0.918544	0.00430223	0.884929	0.00752868	0.876951	0.00448841
	PE 18:1/18:0	0.0814556	0.00430223	0.115071	0.00752868	0.123049	0.00448841
