## Supplementary material for "Temperature adaptation of yeast phospholipid molecular species at the acyl chain positional level": Table S5

### Sheet: Sheet1
Table S5 - sn-regioisomer composition per sum species of PC (Table S3), PE (Table S4), and PS (Table S5) as determined by CID/CID-OzID FT-MSn.
		T=23°C		T=30°C		T=37°C
		mean	SD	mean	SD	mean	SD
PS 28:1
	PS 16:1/12:0	1	0	1	0	1	0
PS 28:0
	PS 16:0/12:0	1	0	1	0	1	0
PS 30:1
	PS 14:0/16:1	0.728667	0.0181475	0.678667	0.0102632	0.855	0.251147
	PS 16:0/14:1	0.271333	0.0181475	0.321333	0.0102632	0.145	0.251147
PS 30:0
	PS 16:0/14:0	1	0	1	0	1	0
PS 32:2
	PS 16:1/16:1	1	0	1	0	1	0
PS 32:1
	PS 14:0/18:1	0.0275667	0.00120139	0.0233	0.00397366	0.0945	0.00229129
	PS 16:0/16:1	0.781667	0.0181751	0.785	0.0251197	0.79	0.0043589
	PS 16:1/16:0	0.191	0.0196977	0.191667	0.0213854	0	0
PS 32:0
	PS 16:0/16:0	1	0	1	0	1	0
PS 34:2
	PS 16:1/18:1	0.85	0.00264575	0.839333	0.0046188	0.888333	0.0561456
	PS 18:1/16:1	0.15	0.00264575	0.160667	0.0046188	0.155	0.0194679
PS 34:1
	PS 16:0/18:1	0.579	0.038	0.574	0.0530189	0.610333	0.0135031
	PS 16:1/18:0	0.0907667	0.0191014	0.0907333	0.00575007	0.0453	0.0019975
	PS 18:0/16:1	0.330333	0.0289885	0.314333	0.0127017	0.314333	0.0085049
	PS 18:1/16:0	0	0	0.0152	0.0263272	0.0301667	0.00334714
PS 36:2
	PS 18:1/18:1	1	0	1	0	1	0
PS 36:1
	PS 18:0/18:1	1	0	1	0	1	0
