## Supplementary material for "Temperature adaptation of yeast phospholipid molecular species at the acyl chain positional level": Table S6

### Sheet: Sheet1
Table S6 - sn-regioisomer composition of PC, PE and PS.
	T=23°C		T=30°C		T=37°C
	mean	SD	mean	SD	mean	SD
PC 16:1/12:0	0.0060884	0.00273016	0.00631909	0.00133791	0.00276616	0.00205776
PC 12:0/16:1	0.000626295	0.000264561	0.000733459	0.000161473	0.000205624	0.000152616
PC 10:0/18:1	0.000268499	0.000119585	0.000307952	7.83162e-05	0.000131884	9.87754e-05
PC 18:1/10:0	0.000286585	0.000127568	0.000223406	5.99687e-05	5.8554e-05	4.39716e-05
PC 14:0/14:1	0.000265255	0.000113875	0.000180567	4.17881e-05	0	0
PC 18:0/10:0	0.000621906	0.000194459	0.000457711	3.97348e-05	0.000280831	4.31891e-05
PC 12:0/16:0	0.000132416	3.78981e-05	0.000157673	2.25743e-05	0.000121625	1.32264e-05
PC 16:0/12:0	0.00588543	0.00178828	0.00655592	0.000772579	0.00602162	0.00105995
PC 14:0/14:0	0.000228294	8.18399e-05	0.000244775	3.46548e-05	9.26173e-05	1.31914e-05
PC 14:1/16:1	0.00172346	0.000304477	0.000965386	0.000113286	0	0
PC 16:1/14:1	0.00586067	0.000884875	0.00302715	0.000323859	0	0
PC 14:0/16:1	0.0227746	0.00127307	0.0162972	0.00355928	0.00600915	0.000231235
PC 16:0/14:1	0.00576863	0.000465181	0.00383396	0.000899009	0.00127116	4.28265e-05
PC 16:1/14:0	0.0113795	0.000446115	0.00919943	0.00207244	0.00460328	0.000191376
PC 12:0/18:1	0.000347133	2.27433e-05	0.00032544	7.36666e-05	0.000247422	1.47611e-05
PC 18:1/12:0	0.000887059	3.45637e-05	0.00084021	0.000217802	0.000797847	6.46902e-05
PC 14:1/16:0	0.000350585	3.07221e-05	0.000239535	4.59724e-05	6.65087e-05	4.769e-06
PC 14:0/16:0	0.000718362	4.56612e-05	0.000929496	8.54519e-05	0.000439148	7.8715e-05
PC 16:0/14:0	0.00308483	8.03489e-05	0.00532269	0.000509234	0.00402931	0.000715772
PC 18:0/12:0	0.00059097	4.26174e-05	0.000891845	5.78293e-05	0.000773814	0.000126741
PC 14:1/18:1	0.000532694	4.0486e-05	0.000408384	3.65362e-05	9.68958e-05	1.02871e-05
PC 16:1/16:1	0.337446	0.0255602	0.279497	0.00980211	0.137635	0.00897097
PC 18:1/14:1	0.000460188	3.30305e-05	0.000335107	2.00003e-05	4.47926e-05	3.9955e-05
PC 14:0/18:1	0.00755039	9.41328e-05	0.00710199	0.000143303	0.00434773	7.30144e-05
PC 16:0/16:1	0.187794	0.0171314	0.21224	0.00534528	0.262651	0.00343327
PC 16:1/16:0	0.0464123	0.00164205	0.0558146	0.000571836	0.0388426	0.000791895
PC 18:1/14:0	0.00113946	5.35438e-05	0.00128295	7.27602e-05	0.00086912	1.33776e-05
PC 18:0/14:1	0.000984749	6.66391e-05	0.000822577	2.38372e-05	0.000311708	6.38841e-06
PC 16:0/16:0	0.00205898	0.00110956	0.00579382	0.000370429	0.0104485	0.00158174
PC 14:0/18:0	6.59456e-05	3.00203e-05	0.000147048	8.67576e-06	0.000126269	1.34315e-05
PC 18:0/14:0	0.000106516	6.6298e-05	0.000299386	1.64253e-05	0.000389904	5.91988e-05
PC 16:1/18:1	0.169881	0.010418	0.16265	0.00377902	0.171746	0.00589311
PC 18:1/16:1	0.033009	0.00096449	0.0340871	0.00060716	0.0302972	0.00192684
PC 16:0/18:1	0.0519125	0.00472861	0.0702802	0.00101168	0.140408	0.00261578
PC 16:1/18:0	0.0124246	0.00056546	0.0156441	0.000106656	0.0139057	0.000239482
PC 18:0/16:1	0.0407226	0.00670555	0.0460515	0.00254927	0.0763171	0.00281703
PC 18:1/16:0	0.00476948	0.000500922	0.00720842	8.24314e-05	0.0102351	0.000102391
PC 16:0/18:0	0.00127198	0.000459296	0.00232469	0.00069441	0.00407858	0.00129105
PC 18:0/16:0	0.000870294	0.000262926	0.00153553	0.000556025	0.0026978	0.000830766
PC 18:1/18:1	0.0129362	0.000632265	0.0162566	0.00151559	0.0244592	0.00186394
PC 16:1/20:1	0.000160778	1.08491e-05	0.000147107	1.53952e-05	6.86145e-05	3.13088e-05
PC 18:0/18:1	0.00988707	0.00101383	0.0128598	0.000414583	0.0333611	0.000944728
PC 18:1/18:0	0.00122575	0.0001034	0.00169095	4.77063e-05	0.00303927	0.000129442
PC 18:0/18:0	0.00697525	0.00106219	0.00690097	0.000779507	0.00437462	0.00209804
PE 16:1/12:0	0.0093331	0.00148085	0.00821039	0.00401471	0.00737134	0.00184152
PE 12:0/16:1	0.000347035	4.55356e-05	0.000191375	0.000181787	0	0
PE 10:0/18:1	0.000251923	5.77749e-05	0.000139229	0.000137595	0	0
PE 18:1/10:0	0.0001982	3.05175e-05	0	0	0	0
PE 18:0/10:0	0	0	0	0	0	0
PE 12:0/16:0	0	0	0	0	0	0
PE 16:0/12:0	0.00790145	0.00149906	0.00611046	0.00266952	-0.000415459	9.19865e-05
PE 14:0/14:0	0	0	0	0	0	0
PE 14:1/16:1	0.000370689	0.000365223	0.000385862	0.000334673	0	0
PE 16:1/14:1	0.00233021	0.00220388	0.00228074	0.00197851	0	0
PE 14:0/16:1	0.0159555	0.00136178	0.0115536	0.000879334	0.00176152	0.00174174
PE 16:0/14:1	0.00284971	0.000279906	0.0016839	0.000126988	0	0
PE 16:1/14:0	0.00533027	0.000105028	0.00599456	0.000265783	0.00275547	0.0027456
PE 18:1/12:0	0.000571681	4.48445e-05	0.000583624	2.44285e-05	0	0
PE 14:0/16:0	-0.000237617	0.00020743	0.000170818	0.000355191	0	0
PE 16:0/14:0	-1.14575e-05	0.00207089	0.000908896	0.00163477	-0.000283358	0.000281492
PE 14:1/18:1	0.000150676	0.000131456	0	0	0	0
PE 16:1/16:1	0.276173	0.00546037	0.303824	0.0037649	0.212439	0.00921816
PE 14:0/18:1	0.014182	0.00146219	0.00837888	0.0007793	0.00302846	0.000203692
PE 16:0/16:1	0.185375	0.0138163	0.12642	0.0128144	0.102858	0.00676023
PE 16:1/16:0	0.0261761	0.00192184	0.0263396	0.0019333	0.0215888	0.00179176
PE 18:1/14:0	0.000949911	6.97358e-05	0.000633516	6.38584e-05	0	0
PE 16:0/16:0	0.00130819	0.00135359	0.00310034	0.00208482	0.00632819	0.00273532
PE 14:0/18:0	0	0	0	0	0	0
PE 18:0/14:0	0	0	0	0	0	0
PE 16:1/18:1	0.230124	0.0118683	0.298138	0.0136907	0.386572	0.0831752
PE 18:1/16:1	0.0217557	0.00141151	0.0278439	0.00144997	0.0697661	0.0726207
PE 16:1/18:0	0.00699743	0.00271484	0.010132	0.000710336	0.0119016	0.000984995
PE 16:0/18:1	0.153538	0.0120106	0.125729	0.00543388	0.131885	0.015419
PE 18:0/16:1	0.00877943	0.00101837	0.00691053	0.000493223	0.00516876	0.000224654
PE 18:1/16:0	0.00959232	0.000725752	0.00700437	0.00249543	0.00854867	0.00128848
PE 16:0/18:0	0.0025307	0.000951122	0.00135618	0.00356782	-0.00250458	0.00584927
PE 18:0/16:0	5.49898e-05	9.52451e-05	0	0	0	0
PE 18:1/18:1	0.0114184	0.00334299	0.0116821	0.00422342	0.0205441	0.00136711
PE 18:0/18:1	0.00583227	0.00325529	0.00426152	0.00180116	0.00784249	0.00198016
PE 18:1/18:0	0.000520088	0.000300098	0.000546238	0.000210069	0.00109892	0.000277901
PS 16:1/12:0	0.00242767	0.00420485	0	0	0.00646807	0.0061391
PS 16:0/12:0	0.00593506	0.0102798	0.0242327	0.0218644	0.0159319	0.00258808
PS 14:0/16:1	0.0144734	0.00137895	0.0137071	0.00812967	0.00285196	0.00493974
PS 16:0/14:1	0.00540692	0.000794577	0.00650465	0.00397604	0	0
PS 16:0/14:0	0.00422043	0.00485498	0.00345249	0.00889312	-0.000178908	0.000309878
PS 16:1/16:1	0.095471	0.0179684	0.080604	0.012792	0.0845063	0.0394973
PS 14:0/18:1	0.00541407	0.000758102	0.00445185	0.00182362	0.0117887	0.000572178
PS 16:0/16:1	0.153905	0.0246628	0.146392	0.0350288	0.098674	0.00731923
PS 16:1/16:0	0.0381749	0.0105038	0.0360978	0.0114985	0	0
PS 16:0/16:0	0.00850742	0.00790032	0.012415	0.00598242	0.0126463	0.00734218
PS 16:1/18:1	0.189905	0.0302491	0.266651	0.0292694	0.384962	0.0396321
PS 18:1/16:1	0.0335877	0.00607783	0.0510653	0.00598281	0.0672842	0.0112252
PS 16:0/18:1	0.233934	0.0443818	0.197593	0.0117785	0.195859	0.0299637
PS 16:1/18:0	0.0358056	0.00319986	0.0314703	0.00447846	0.0144828	0.00161961
PS 18:0/16:1	0.132264	0.0168987	0.108842	0.0127959	0.100548	0.0115314
PS 18:1/16:0	0	0	0.00563713	0.00976379	0.0095798	0.000544324
PS 18:1/18:1	0.00493789	0.00855268	0.00294228	0.00509617	0.00159774	0.00276737
PS 18:0/18:1	0.00859719	0.00914596	-0.000259033	0.000448658	-0.000140662	0.000243634
